# ADAR1p150 Prevents MDA5 and PKR Activation via Distinct Mechanisms to Avert Fatal Autoinflammation

**DOI:** 10.1101/2023.01.25.525475

**Authors:** Shi-Bin Hu, Jacki Heraud-Farlow, Tao Sun, Zhen Liang, Ankita Goradia, Scott Taylor, Carl R Walkley, Jin Billy Li

**Affiliations:** Department of Genetics, Stanford University, Stanford, CA, 94305, USA; St Vincent’s Institute of Medical Research, Fitzroy, Victoria, 3065, Australia; Department of Medicine, Eastern Hill Precinct, Melbourne Medical School, University of Melbourne, Fitzroy, Victoria, 3065, Australia

**Keywords:** ADAR1, RNA editing, PKR, MDA5, dsRNA, innate immunity

## Abstract

Effective immunity requires the innate immune system to distinguish foreign (non-self) nucleic acids from cellular (self) nucleic acids. Cellular double-stranded RNAs (dsRNAs) are edited by the RNA editing enzyme ADAR1 to prevent their dsRNA structure pattern being recognized as viral dsRNA by cytoplasmic dsRNA sensors including MDA5, PKR and ZBP1. A loss of ADAR1-mediated RNA editing of cellular dsRNA activates MDA5. However, additional RNA editing-independent functions of ADAR1 have been proposed, but a specific mechanism has not been delineated. We now demonstrate that the loss of ADAR1-mediated RNA editing specifically activates MDA5, while loss of the cytoplasmic ADAR1p150 isoform or its dsRNA binding activity enabled PKR activation. Deleting both MDA5 and PKR resulted in complete rescue of the embryonic lethality of *Adar1p150*^-/-^ mice to adulthood, contrasting with the limited or no rescue by removing MDA5, PKR or ZBP1 alone, demonstrating that this is a species conserved function of ADAR1p150. Our findings demonstrate that MDA5 and PKR are the primary *in vivo* effectors of fatal autoinflammation following the loss of ADAR1p150.
