## Supplemental Table S4 for "ADAR1p150 Prevents MDA5 and PKR Activation via Distinct Mechanisms to Avert Fatal Autoinflammation"

### Sheet: Sheet1
List of mouse primer sequences
sgRNAs
	FORWARD	REVERSE
sgCTRL1	CACCGGGCAGAAGGAACACAGGCTC	AAACGAGCCTGTGTTCCTTCTGCCC
sgCTRL2 (syt7)	CACCGAGGAACGGGTCTCCGTTCTG	AAAC﻿CAGAACGGAGACCCGTTCCTC
sgPKR (EIF2AK2)	CACCGTGTAGATGTGACAACGCTAG	AAACCTAGCGTTGTCACATCTACAC
sgMDA5	CACCGGTTTGACATAGCGCGCGGCT	AAACAGCCGCGCGCTATGTCAAACC
qPCR primers
PPIA	GTC AAC CCC ACC GTG TTC TT	CTG CTG TCT TTG GAA CT TTG
Irf7	CCAGTTGATCCGCATAAGGT	AGCA TTGCTGAGGCTCACTT-
Ifit1	A TGGGAGAGAA TGCTGA TGG	AGGAACTGGACCTGCTCTGA
Ifi44	CCCCTGCCATTTATTCTGTGT	CGGATGGTTTGATGTGATTGG
Ccl2	GTCCCTGTCATGCTTCTGG	GCTCTCCAGCCTACTCATTG
Rsad2	ACACAGCCAAGACATCCTTC	CAAGTATTCACCCCTGTCCTG
IFNb	GTCCTCAACTGCTCTCCACT	CCTGCAACCACCACTCATTC
Hmox1	ACAGAGGAACACAAAGACCAG	GTGTCTGGGATGAGCTAGTG
Asns	TCTACCTGTTTGATGTTCTCCG	TGGAATTCTCATATCTGGCGG
Cdkn1a	CTTGCACTCTGGTGTCTGAG	GCACTTCAGGGTTTTCTCTTG
Ddit4	TGGACAGCAGCAACAGTG	ATCAGGTTGGCACACAGG
Trib3	GCTTTGTCTTCAGCAACTGTG	AGTATCTCTGGTCCCACGTAG
Sesn2	CAGCCTCACCTATAACACCATC	CTCGCCGTAATCATAGTCATCG
List of human primer sequences
qPCR primers
IFNb	CAGCAGTTCCAGAAGGAGGA	AGCCAGGAGGTTCTCAACAA
ACTB	GGACTTCGAGCAAGAGATGG	AGCACTGTGTTGGCGTACAG
OAS2	GGTGAACACCATCTGTGACG	ACCATCGGAGTTGCCTCTTA
ISG15	CGCAGATCACCCAGAAGATCG	TTCGTCGCATTTGTCCACCA
IFIT1	GCAGCCAAGTTTTACCGAAG	GCCCTATCTGGTGATGCAGT
Cloning primers
STAU1-DSRBM1-3	TTGGCGCGCCACCCCTACTGTAGAACTAAA	AAATATGCGGCCGCCTAGAAACCAAGGATCTCCAGCA
ADAR1-DSRBM1-2	TTGGCGCGCCAACCCCATCAGCGGGCTGTT	AAATATGCGGCCGCCTACCCATGCAGGGCCTTCATGG
ADAR2-DSRBM1-2	TTGGCGCGCCCTCCCCAAGAACGCCCTGAT	AAATATGCGGCCGCCTAGTTAAAAATGGCGGCCAGGG
ADAR1-p110	TATAGGCGCGCCCTA GTC ATG GCC GAG ATC AAG GAG	CGCGTTAATTAACTA ATG GTG ATG GTG ATG GTG GAC
ADAR2	TATAGGCGCGCCCTA GTA GAT ATA GAA GAT GAA GAA AAC ATG AGT	CGCGTTAATTAATCA ATG GTG ATG GTG ATG GTG GAC
cytoADAR2	ATAT GGCGCGCCGATATA ACA CCA GGG CCC GTC CTC CCC	CGCGTTAATTAATCA ATG GTG ATG GTG ATG GTG GAC
sgRNAs
ADAR1 KO gRNAs
ADAR1-sgRNA1	ACCG GCCATGAAGGCCCTGCAT	AAAC ATGCAGGGCCTTCATGGC
ADAR1-sgRNA2	ACCG GGCCATTGATGACAACC	AAAC GGTTGTCATCAATGGCC
CRISPR screening
1st PCR	AGGCTTGGATTTCTATAACTTCGTATAGCATACATTATAC	ACATGCATGGCGGTAATACGGTTATC
2nd PCR	CAAGCAGAAGACGGCATACGAGATGCACAAAAGGAAACTCACCCT	AATGATACGGCGACCACCGAGATCTACACGATCGGAAGAGCACACGTCTGAACTCCAGTCAC NNNNNN CGACTCGGTGCCACTTTTTC
IVT primers
dsAlu	TAATACGACTCACTATAGCTTCTGCCATCTGACATAGCCCAAA	TAATACGACTCACTATAGATGCTGAGCATATCTCTTGGAAAGGG
ssAlu	TAATACGACTCACTATAGCTTCTGCCATCTGACATAGCCCAAA	ATGCTGAGCATATCTCTTGGAAAGGG
Genotyping primers used to genotype mice and moue cell lines
Allele	SEQUENCE		Detected	PCR product
			allele	length
ADAR1 flox
mDra13	CTGTTGGGCCAGTGGTTCAGTAGTCC		WT	174 bp
mDra42	GCCACTTCTCCCTGACTCCTG		2-lox	214 bp
mDra52	GCGTACGTCGACGGTATCGA		Deleted	120bp
ADAR1 +/-
mDra127	CCTGCACATGCCGTGATCAGC		WT	235 bp
mDra128 (3.3 µM)	GGGTGGACAAGTACCACCTG		KO	350 bp
PGKterm5	TAGATCTATAGATCTCTCGTGGGATC
ADAR1E861A
35	TACTTGCAAGCATGCTGTGC		WT	355bp
36	TGCTACCCATATGTCAGCTGC		KI	446bp
ADAR1 E861A - To amplify the product for Sanger sequencing verification of point mutation
3301_37	CCCAGACTGTCAGCTCAAGG			316bp
3301_38	AGGACTCGGGTCATTCAGG
Adar1p150-/- To amplify the product for Sanger sequencing verification
P1	ACCATGGAGAGGTGCTGACG		WT	489bp
P2	ACATCTCGGGCCTTGGTGAG		KO	489bp
R26CreERT2
Mut	CCTGATCCTGGCAATTTCG		WT	650bp
WT R	GGAGCGGGAGAAATGGATATG		KI	825bp
WT F	AAAGTCGCTCTGAGTTGTTAT
MDA5-/- (Ifih1-/-, protocol from Jackson Lab website)
11868 (common)	CTT CTG TTC TTC CTG GGA GAC C		WT	255bp
11869 (WT Forw)	GGG ACT ATT GAC AGT CGA AGA C		Mut	400bp
11870 (Mut Forw)	CCC CGG TCA AAG CTG AAT AAA T
PKR-/- (Eif2ak2-/-; Eif2ak2tm1Cwe; PKR-/-; MGI:2182566) from Yang YL, et al., Deficient signaling in mice devoid of double-stranded RNA-dependent protein kinase. EMBO J. 1995 Dec 15;14(24):6095-106
PKR Right	AGC CTT TTA TGT GGG TGC TG		WT	~350bp
PKR Left	GCA CCA TCC AAC CAA TTT TC		KO	~450bp
Neo (PKR)	CAG CGC ATC GCC TTC TAT C
